# Removal of the catalytic subunit of DNA-protein kinase in the proximal tubules promotes DNA and tubular damage during kidney injury

**DOI:** 10.1101/2024.08.22.609216

**Authors:** M. Swanson, J. Yun, D.M. Collier, L. Challagundla, M. Dogan, C. Kuscu, M.R. Garrett, K.R. Regner, J. H. Chung, F Park

## Abstract

Tubular epithelial cell damage can be repaired through a series of complex signaling pathways. An early event in many forms of tubular damage is the observation of DNA damage, which can be repaired by specific pathways depending upon the type of genomic alteration.. In this study, we report that the catalytic subunit of DNA protein kinase (DNA-PKcs), a central DNA repair enzyme involved in sensing DNA damage and performing double stranded DNA break repair, plays an important role in the extent of tubular epithelial cell damage following exposure to injurious acute and chronic stimuli. Selective loss of DNA-PKcs in the proximal tubules led to increased markers of kidney dysfunction, DNA damage, and tubular epithelial cell injury in multiple models of acute kidney injury, specifically bilateral renal ischemia-reperfusion injury and single dose of cisplatin (15 mg/kg IP). In contrast, in a mouse model of kidney fibrosis and chronic kidney disease (UUO),the protective effects of DNA-PKcs was not as obvious histologically from the tissue sections. In the absence of proximal tubular DNA-PKcs, there was reduced levels of fibrotic markers, α-SMA and fibronectin, which suggests that there may be a biphasic role of DNA-PKcs depending upon the conditions exerted upon the kidney. In conclusion, this study demonstrates that the catalytic subunit of DNA-PKcs plays a context-dependent role in the kidney to reduce DNA damage during exposure to various types of acute, but not chronic forms of injurious stimuli.
