## Supplementary material for "Removal of the catalytic subunit of DNA-protein kinase in the proximal tubules promotes DNA and tubular damage during kidney injury": Cluster Counts

### Sheet: Cluster_counts
Group	Severly Injured PT	Unknown	Adipocytes	Transitional Epithelium	ncRNA	Pericytes/SMCs	Distal Convoluted Tubule	Thin Limb LOH	Intercalated Cells	Podocytes	Connecting Tubule	Principal Cells	Fibroblasts	Glomelular Endothelium	Thick Ascending Limb	Proximal Tubule
DNA-PKcsCTRL (V-NF)	173	14	256	130	368	262	903	263	615	756	846	456	959	1333	2135	6180
DNA-PKcsCTRL (C-NF)	332	47	5	108	318	162	232	252	502	597	469	477	590	1163	1030	5352
DNA-PKcsPTKO;Trip13‚àÜStop (V-NF)	195	2	112	114	254	201	376	756	576	530	759	888	1118	1569	1420	5780
DNA-PKcsPTKO;Trip13‚àÜStop (C-NF)	128	91	111	216	259	615	247	685	459	519	414	766	1292	1464	1719	8748
